# Lack of ancestral SARS-CoV-2 imprinting promotes BA.3.2.2 infection in children

**DOI:** 10.64898/2026.06.05.730251

**Authors:** Xiao Niu, Dan Xiong, Peizhuo He, Lingling Yu, Yutong Li, Xingan Cai, Ran An, Yao Wang, Ruoxi Kong, Yuanling Yu, Jing Wang, Qianran Wang, Binmao Zhang, Tianen Zhu, Tianyuan Zhao, Jianheng Huang, Fanchong Jian, Fei Shao, Zhimin Huang, Xiaosu Chen, Zhongyang Shen, Ronghua Jin, Xiaotian Tan, Yunlong Cao

## Abstract

The ongoing evolution of SARS-CoV-2 is heavily constrained by population-level immune imprinting. Recent genomic surveillance reveals an unexpected demographic shift: the highly mutated BA.3.2.2 sublineage is significantly enriched in paediatric populations globally, unlike concurrent variants XFG and NB.1.8.1. Here, the evidence demonstrates that this paediatric susceptibility arises from the absence of ancestral Wuhan-strain immune imprinting. Serological analyses reveal a profound failure to neutralise BA.3.2.2 in young children with no ancestral strain exposure. Concurrently, single-B-cell sequencing analyses demonstrate that BA.3.2.2 completely evades Omicron-specific Class 1/4 neutralising antibodies, encoded by IGHV2-5 and IGHV5-51, which dominate the repertoires of weakly imprinted individuals such as young children. Conversely, BA.3.2.2 remains uniquely susceptible to broadly cross-reactive Class 1 antibodies, encoded by IGHV3-53/66, typically enriched in adults with strong ancestral imprinting, such as mRNA vaccine recipients. Critically, sustained transmission of BA.3.2.2 in paediatric populations may catalyse the emergence of secondary variants that combine the paediatric-evading features of BA.3.2.2 with adult-evading Class 1 mutations. This could allow the lineage to breach the imprinted immunity of the adult population, potentially driving widespread global transmission. Together, these findings show that legacy immune imprinting paradoxically provides superior protection against a highly divergent saltation variant, directly explaining the age-biased transmission of BA.3.2.2, and informing future paediatric vaccination strategies.
