## Supplementary Table 1 for "Lack of ancestral SARS-CoV-2 imprinting promotes BA.3.2.2 infection in children"

### Sheet: children cohort
Gender	Age	Whether vaccinated	Sampling time point	Pseudovirus Neutralisation NT50 titres
				D614G	BA.5	XBB.1.5	JN.1	KP.3.1.1	NB.1.8.1	XFG	BA.3.2.2
Male	3y	no	2026.05.21	26	580	390	186	97	238	88	<10
Female	8y	no	2026.05.20	140	789	203	425	343	648	369	37
Male	2y	no	2026.05.20	42	14	17	30	33	187	19	<10
Female	3y	no	2026.04.16	<10	21	45	158	256	377	367	<10
Female	6y	no	2026.05.26	33	15	15	38	34	180	31	<10
Female	5y	no	2026.05.26	<10	132	27	27	18	27	27	<10
Male	6y	no	2026.05.26	20	190	75	35	28	46	45	<10
Male	3y	no	2026.05.26	<10	131	141	29	32	26	13	<10
Male	5y	no	2026.05.26	113	798	99	29	23	21	15	<10
Male	4y	no	2026.05.26	115	610	143	60	61	91	70	13
Female	5y	no	2026.05.26	63	1082	173	154	117	249	119	14
Female	7y	no	2026.05.26	20	169	129	18	12	16	45	<10
Male	5y	no	2026.05.26	19	203	53	15	13	18	12	<10
Male	5y	no	2026.05.26	20	105	35	54	53	59	24	<10
Male	4y	no	2026.05.26	13	122	81	410	382	500	224	<10
Male	4y	no	2026.05.26	55	557	135	89	67	69	34	<10
Male	11y	yes	2026.05.19	48	122	62	39	44	71	27	26
Female	11y	yes	2026.05.18	115	163	42	26	13	18	13	22
Male	10y	yes	2026.05.26	510	884	123	161	178	390	64	28
Female	14y	yes	2026.05.21	119	625	207	124	212	98	24	48
Male	8y	yes	2026.05.25	245	562	144	90	52	79	36	27
Female	8y	yes	2026.05.20	262	225	62	52	25	19	14	21
Male	11y	yes	2026.05.26	69	297	90	33	16	33	<10	25
Female	9y	yes	2026.05.26	81	233	104	17	<10	12	22	13
Male	9y	yes	2026.05.26	134	365	95	70	26	61	<10	25
Male	8y	yes	2026.05.26	93	149	50	30	21	19	<10	26
Female	8y	yes	2026.05.26	207	314	74	24	14	20	18	25
Male	9y	yes	2026.05.26	295	249	46	41	32	33	10	33
Male	10y	yes	2026.05.26	92	421	132	103	156	174	32	34
Female	12y	yes	2026.05.26	201	403	142	179	189	263	61	43
Female	12y	yes	2026.05.26	94	114	46	94	91	165	70	31
Male	11y	yes	2026.05.27	140	102	16	35	10	35	10	31
